# Dysplastic Alveolar Basaloid Cells Provide a Protective Barrier via KRT17-Stratifin Complex during Chronic Fibrosis

**DOI:** 10.64898/2026.05.17.724675

**Authors:** Isha R Sahasrabudhe, Xinran Ma, Stefano A. Iantorno, Sachin DSouza, Tristan Tran, Chaya Sussman, Dakota Jones, Mauer Biscotti, Ivy Cao, Jeremy Katzen, Maria C Basil, Jaime L Hook, Konstantinos-Dionysios Alysandratos, Jaymin J Kathiriya

**Affiliations:** Division of Pulmonary, Critical Care and Sleep Medicine, Department of Medicine, Icahn School of Medicine at Mount Sinai (ISMMS), New York, NY; Department of Stem Cell Biology and Regenerative Medicine, ISMMS, New York, NY; Division of Pulmonary, Critical Care, Allergy, and Sleep Medicine, Department of Medicine, University of California San Francisco, San Francisco, CA, USA; Center for Regenerative Medicine, Boston University and Boston Medical Center, Boston, MA, USA; The Pulmonary Center and Department of Medicine, Boston University Chobanian & Avedisian School of Medicine, Boston, MA, USA; Penn-CHOP Lung Biology Institute, Perelman School of Medicine, University of Pennsylvania, Philadelphia, PA, USA; Division of Cardiovascular Surgery, Department of Surgery, Perelman School of Medicine, University of Pennsylvania, Philadelphia, PA, USA; Department of Medicine, Perelman School of Medicine, University of Pennsylvania, Philadelphia, PA, USA; Pulmonary, Allergy, and Critical Care Medicine Division, University of Pennsylvania, Philadelphia, PA, USA; Department of Cell and Developmental Biology, Perelman School of Medicine; Department of Microbiology, ISMMS, New York, NY; Global Health and Emerging Pathogens Institute, ISMMS, New York, NY; Stem Cell Institute, ISMMS, New York, NY

## Abstract

Understanding how lung alveolar type 2 (AT2) stem cells respond to chronic profibrotic insults in idiopathic pulmonary fibrosis is critical for developing therapies and determining physiological relevance of maladaptive regeneration. Using integrated snATAC/snRNA-sequencing of human lungs and in vitro models, we mapped distinct AT2 regenerative trajectories: resolvable euplastic repair and persistent dysplastic repair. Spatially restricted ITGB6/TGFβ1/SMAD3 signaling drives AT2-to-basaloid dysplasia via direct upregulation of KRT17 and Stratifin. Using murine models of dysplastic repair and a human precision-cut lung slice/stem cell incorporation assay, we show that KRT17 and its interaction with Stratifin are required for AT2 cell flattening, alveolar coverage, and barrier protection. AT2s leverage these mechanisms to re-epithelialize damaged tissue during chronic fibrosis, navigating a delicate balance between preventing further lung damage and driving aberrant epithelial remodeling. Collectively, we identify novel mechanisms governing alveolar metaplasia and its functional relevance, offering crucial insights for therapeutic interventions in fibrotic lung diseases.
