## Supplementary Table 11 for "Dysplastic Alveolar Basaloid Cells Provide a Protective Barrier via KRT17-Stratifin Complex during Chronic Fibrosis"

### Sheet: Table S11 qPCR Primers
Primer name	Sequence 5’ to 3’
L19 Forward	ATGTATCACAGCCTGTACCTG
L19 Reverse	TTCTTGGTCTCTTCCTCCTTG
K8 Forward	CAGGAGAAGGAGCAGATCAAG
K8 Reverse	GTTGTCCATGTTGCTTCGAG
K17 Forward	AACAAGATCCTCACAGCCAC
K17 Reverse	CCATTGATGTCGGCCTCC
SPC Forward	TGGTTCTGGAGATGAGCATTG
SPC Reverse	CTGGCTTGTAGGCGATCAG
K5 Forward	GGAATGCAGACTCAGTGGAGA
K5 Reverse	GCTGCTGGAGTAGTAGCTTCC
