## Supplementary Table 12 for "Dysplastic Alveolar Basaloid Cells Provide a Protective Barrier via KRT17-Stratifin Complex during Chronic Fibrosis"

### Sheet: Table S12 Antibodies
Primary Antibody	Host	Manufacturer	Cat#	Dilution
Pro-surfactant Protein C	Mouse	Santa Cruz	sc-518029	1:100
Pro-surfactant Protein C	Rabbit	Sigma-Aldrich	AB3786	1:2500
Cytokeratin 8 (TROMA-I)	Rat	DSHB	AB_531826	1:100
Cytokeratin 17	Rabbit	Cell Signaling Technology	4543	1:200
Cytokeratin 17	Mouse	Santa Cruz	sc-393002	1:100
Cytokeratin 5	Chicken	Biolegend	905903	0.388889
14-3-3 Sigma	Goat	R&D Systems	AF4424	1:100
Phospho-SMAD2 (Ser465/Ser467) (E8F3R)	Rabbit	Cell Signaling	18338	1:100
Mouse IgG Isotype Control	Mouse	Thermofisher	10400C
Normal Rabbit Serum	Rabbit	Thermofisher	01-6101
Rabbit IgG Isotype Control	Rabbit	Thermofisher	10500C
Rat IgG Isotype Control	Rat	Thermofisher	10700
Normal Chicken IgY Control	Chicken	Biotechne	AB-101-C
Secondary Antibody	Manufacturer	Cat#	Dilution
Donkey anti-Mouse IgG (H+L), Alexa Fluor 488	ThermoFisher	A32766	1:1000
Donkey anti-Mouse IgG (H+L), Alexa Fluor 555	ThermoFisher	A32773	1:1000
Donkey anti-Mouse IgG (H+L), Alexa Fluor 647	ThermoFisher	A32787	1:1000
Donkey anti-Mouse IgG (H+L), DyLight 755	ThermoFisher	SA5-10171	1:1000
Donkey anti-Rabbit IgG (H+L), Alexa Fluor 488	ThermoFisher	A32790	1:1000
Donkey anti-Rabbit IgG (H+L), Alexa Fluor 555	ThermoFisher	A32794	1:1000
Donkey anti-Rabbit IgG (H+L), Alexa Fluor 647	ThermoFisher	A32795	1:1000
Donkey anti-Rabbit IgG (H+L), DyLight 755	ThermoFisher	SA5-10043	1:1000
Donkey anti-Rat IgG (H+L), Alexa Fluor 488	ThermoFisher	A48269	1:1000
Donkey anti-Rat IgG (H+L), Alexa Fluor 555	ThermoFisher	A48270	1:1000
Donkey anti-Rat IgG (H+L), Alexa Fluor 647	ThermoFisher	A48272	1:1000
Donkey anti-Rat IgG (H+L), DyLight 755	ThermoFisher	SA5-10031	1:1000
Donkey anti-Chicken IgY (H+L), Alexa Fluor 488	ThermoFisher	A78948	1:1000
Donkey anti-Chicken IgY (H+L), Alexa Fluor 555	ThermoFisher	A78949	1:1000
Donkey anti-Chicken IgY (H+L), Alexa Fluor 647	ThermoFisher	A78952	1:1000
Donkey anti-Goat IgG (H+L), Alexa Fluor 488	ThermoFisher	A32814	1:1000
Donkey anti-Goat IgG (H+L), Alexa Fluor 555	ThermoFisher	A32816	1:1000
Donkey anti-Goat IgG (H+L), Alexa Fluor 647	ThermoFisher	A32849	1:1000
Donkey anti-Goat IgG (H+L), DyLight 755	ThermoFisher	SA510091	1:1000
