## Supplementary Table 3 for "Dysplastic Alveolar Basaloid Cells Provide a Protective Barrier via KRT17-Stratifin Complex during Chronic Fibrosis"

### Sheet: Table S4 UpstreamRegulators
Upstream Regulators	AT2	AT2_Act	ETC	DTC	AT2_AT1	AT1
RUNX3	4.025	1.206	-2.999	-1.853	0.653	-2.393
NKX2-1	2.925	-0.697	-1.786	-1.333	1.321	1.665
ETV3	2.828	2.236	-4.69	-4.347	1.912	0
CITED2	2.605	-0.111	-3.19	-1.746	-0.88	1.194
ETV6	2.53	1.964	-4.2	-3.943	1.633	2
SREBF2	2.517	0	-3.495	-4.237	-1.673	-2.795
NOSTRIN	2.487	-1.425	-2.815	-2.021	1.241	1.839
SREBF1	2.329	0	-1.467	-2.567	-2.953	-1.149
CEBPA	2.208	0.161	-2.36	-2.305	-2.173	-2.251
ETV5	2.202	1.947	-0.425	1.051	-1.946	-3.179
TBX5	2.152	-0.525	-0.308	-0.404	0.926	-0.176
SUPT16H	2.121	-1	-1.492	-0.905	1.633	-0.707
KLF15	2.005	-2.695	-0.175	-1.452	1.428	1.596
ZNF148	1.993	0	-0.84	0	0	0
ZBTB18	1.982	-0.106	-1.387	-1.941	0.946	-0.037
ZNF217	1.976	-0.577	-2.853	-2.111	1.604	1.265
NFYA	1.972	-1.969	-2.135	-1.06	0	0
TLE3	1.964	0	0	-0.792	0	0
CBX5	1.941	-0.894	-2.294	-1	3.273	2.4
NEUROG1	1.89	-0.333	-3.5	-1.706	0.535	1.387
FOXO4	1.86	0.434	-0.845	-0.427	-0.046	0.277
NFKB2	1.803	0.987	-1.128	-1.907	-1.265	-1.506
SMAD7	1.784	-1.639	-2.751	-2.656	2.058	1.307
NCOA2	1.78	-1.186	-0.544	-0.536	0.851	0
HDAC4	1.768	0.26	0.475	-0.337	0.479	-0.146
MED1	1.734	-1.058	0.142	-0.662	0.359	-0.905
ZBED6	1.732	0	-0.707	-1	0	0
SRSF2	1.71	-0.896	0.447	0	0	-0.343
PPARGC1A	1.707	-0.765	-2.566	-2.108	1.444	1.043
TRIM24	1.612	1.236	-2.235	-2.178	0.478	-0.12
ZIC2	1.604	0.512	-1.006	-0.853	-0.102	-1.674
MDM4	1.59	0	-1.437	-1.613	0	0
PROX1	1.554	0.092	0	-0.895	1.969	0.711
STAT5A	1.546	0.572	0.136	-1.408	-0.907	-0.518
BTG2	1.528	-0.104	-0.024	-0.599	1.82	0.383
HMGB2	1.461	-1.462	-0.09	-0.537	0	-1.606
HAND2	1.46	-0.726	0.478	0	2.216	0.664
CLOCK	1.437	0	-2.141	-2.4	1.801	-0.471
IRF2	1.405	1.557	0.131	-1.114	-1.939	-3
MYCN	1.392	1.709	-1.866	-1.804	1.57	-0.915
IKZF3	1.387	2.168	-2.688	-1.554	-1.134	-2.111
MED13	1.387	-0.896	-2.236	0	0	-0.277
TAF4	1.387	-0.626	0	0	1.01	0.664
HDAC3	1.369	0.842	-1.44	-1.375	-0.243	0.558
PAX1	1.342	0	0	0	0	1.89
GLI1	1.319	3.041	-0.743	-2.161	-1.277	-2.513
BCL6	1.311	0.311	0.185	-0.796	-0.096	0
HDAC	1.304	-1.045	-0.353	1.257	0.1	1.723
ELK1	1.276	0.943	-1.895	-1.981	1.5	-2.596
SPDEF	1.265	0	-3.207	-3.453	1.897	1.5
JARID2	1.253	0	-1.648	-2.338	0	0
BMI1	1.221	2.26	-1.382	-2.214	-1.497	0.137
RB1	1.218	-0.249	1.265	-0.462	-1.07	0.844
ID3	1.212	0.285	-2.069	-1.909	0.834	0.592
BMAL1	1.208	-1.107	-1.471	-1.968	0.67	-0.792
SOX10	1.165	-1.165	-1.664	-1.342	0	0
NCOR1	1.145	0.308	-1.649	-1.217	-0.213	-0.853
NCOR/LXR/RXR/oxysterol/9 cis RA	1.109	0	0	-1.633	-0.391	-1.172
KLF2	1.105	0.065	-1.781	-2.415	0.527	1.14
IKZF1	1.073	1.938	-3.743	-1.858	0.844	-2.144
HIC1	1.069	0.134	-1.019	-1.678	1.642	0.178
HNF1B	1.054	-0.952	-0.1	-1.551	1.822	0.518
ZNF750	1.042	2.384	-4.328	-3.728	-0.616	-0.308
FOXA1	1.035	1.076	0.327	-0.543	-0.922	-0.263
OVOL2	1.025	0.115	-0.192	0.59	-0.966	0.037
MAX	1	0	-0.447	-1.067	-0.563	0
ESRRB	1	0	0	-0.447	0.555	0
SFMBT1	1	0	0	0	0	-0.447
IRF4	0.936	0	-1.129	-0.204	0	-0.867
PDX1	0.877	-1.023	-0.263	1.016	-0.111	-1.175
ECSIT	0.873	-0.492	-0.342	-1.294	-0.152	0
TFAP4	0.854	0	-1.066	0.588	0.56	-0.853
PRDM2	0.853	2.668	0.192	-0.894	-2.711	-2.449
ESRRA	0.832	-1.356	-0.95	-2.146	-0.68	-1.784
HDAC2	0.823	-1.117	-0.191	-1.472	2.673	1.897
POU4F2	0.816	1	-1.265	-0.213	-0.333	0
PRDM16	0.816	0.513	-0.835	0.466	0.847	0
OLIG2	0.816	0	0	-0.378	0	-0.816
NFAT5	0.793	-0.588	-1.685	-0.801	-0.113	0.672
PRDM1	0.768	-0.941	-0.42	1.386	-0.207	0.673
ELF4	0.765	-0.376	0	-0.391	0	-0.92
PAX2	0.762	0	-0.351	-0.958	0.97	1.011
HDAC5	0.749	-0.747	-1.335	-0.556	1.348	0.939
USF1	0.743	1.328	-1.137	0.109	0.447	-0.684
HLX	0.647	0.555	-0.99	0	1.294	2.333
HMGA1	0.646	1.624	0.357	-0.13	0.708	-1.199
EOMES	0.607	-0.466	-0.37	-1.227	1.811	0.971
NCOA1	0.606	-0.222	0.042	-0.986	-2.105	-1.064
HOXA5	0.589	-0.61	-0.883	-0.492	2.554	1.441
SATB1	0.585	0.036	-1.314	0.602	2.719	0
GATAD2B	0.585	0	-0.404	0	0	0
BRCA1	0.581	-0.915	0.292	1.165	0.132	0.274
SMAD1	0.577	0.956	0.184	-0.812	0.277	-1.32
VHL	0.556	0.271	-0.147	-0.088	0.672	1.547
RBPJ	0.552	0.646	0.333	-2.118	-0.603	0.825
ZBTB16	0.518	0.274	-0.051	-0.889	0.223	-0.142
MLX	0.516	0	0	-1.342	0.053	-0.557
HEY2	0.506	0.97	0.228	-0.8	0	-0.415
STAT1/3/5 dimer	0.478	0	-1	-0.277	-1.912	-1.342
TRPS1	0.478	0	0.213	-0.113	0	0
ETS2	0.475	0	-0.359	-0.395	-1.488	0
GATA6	0.473	-2.75	0.496	1.367	0	1.447
EED	0.447	0.447	-1	-1.342	1.342	1.342
SS18	0.447	-2	0	0	0.447	0
FOXO3	0.431	1.612	-0.407	-0.299	-0.278	-0.833
CEBPB	0.427	2.234	0.769	-0.398	-2.449	-3.575
STAT3/STAT3	0.401	0	0	0	-2.183	-1.877
STAT5B	0.399	0.089	0.752	0.386	-1.575	0.085
RELB	0.396	-0.973	-0.396	-0.828	0.602	0.784
MITF	0.396	-0.127	0.312	-0.926	0.551	0
ID2	0.389	-1.313	-2.605	-2.144	0.758	0.457
RFX1	0.373	-0.329	0	0	0.474	0.442
MAFB	0.362	1.976	-1.117	-2.028	-1.121	-0.905
HOXA9	0.351	0	-0.415	-0.805	0	0.714
MEOX2	0.336	-0.822	-0.354	-0.334	-0.687	0
HSF1	0.322	-1.268	-0.044	2.056	-0.018	-0.413
NCOR2	0.308	0	-0.517	-0.19	0.095	1.726
HNF1A	0.305	0.363	3.719	1.389	-3.451	-3.957
NFATC3	0.292	0	0.889	0	0	0
HOXA10	0.289	0.035	-0.112	0.834	-0.408	0.657
DNAJB6	0.277	0	0	-0.762	0	0
POU5F1	0.266	1.129	0.648	0.553	0.385	-0.689
CREB1	0.256	1.098	-2.524	-1.592	0.977	-0.282
LMO2	0.229	-1.134	2.167	2.994	-1.495	-1.512
SATB2	0.224	1.195	-0.84	-0.829	-0.555	0.447
GTF2I	0.194	0	0.355	-0.477	-0.471	-0.277
TRIM28	0.18	1.444	-0.447	-0.768	-0.914	-0.508
SALL4	0.177	1.295	-0.529	-2.071	0.25	-0.452
KLF11	0.152	-1.161	1.532	1.922	0.528	0.788
NfkB-RelA	0.15	0.412	0	0	0	0
MYOCD	0.145	-0.992	0.557	1.401	2.161	1.424
WWTR1	0.142	-0.208	-0.491	0.857	2.011	0.937
MYOD1	0.12	-1.179	1.642	0.093	3.066	2.45
HEY1	0.106	0.97	-0.577	-1.969	-1.067	0.117
SND1	0.105	0.282	0	0.408	-2.107	-1.644
GATA4	0.081	-1.226	1.111	1.126	2.228	1.032
TFAP2B	0.064	-1.067	-0.684	0	0	1.387
HHEX	0.063	0	-1.501	-0.505	1.953	0.775
TAF7L	0.063	-1.698	0	0	0	0
CREM	0	-2.975	-2.75	-1.254	2.354	2.058
NFKBIZ	0	2.291	0	-2.386	-2.919	-2.577
CIITA	0	0	-1.936	-2.96	-2.63	-2.455
HNF4A	0	0	-3.342	-1.853	1.77	2.264
TFAM	0	-2.688	0.607	1.976	1.678	1.429
ZBTB20	0	1.596	-1.808	-2.625	0	-1.942
BRD7	0	0	2.8	2.425	-1.067	-1.165
TEAD	0	-0.742	-0.283	2.867	1.859	1.691
IRF7	0	0	3.728	3.071	-0.578	0
GLIS2	0	0	-1.982	-1.89	1	2.236
TFEB	0	1.977	1.044	-1.883	1.763	0.389
GATA3	0	-1.031	0	0.605	2.719	2.478
ZFP36	0	-1.494	-0.106	0.595	1.757	2.471
ETV4	0	0	1.489	0.964	-1.969	-1.969
NFIC	0	-0.535	1	-0.718	-1.807	-2.324
CEBPE	0	1.756	0	0	-2.408	-2.146
NRIP1	0	2.177	0.61	-0.728	-1.071	-1.664
IRF9	0	-1.111	2.592	1.578	-0.954	0
E2F3	0	-1.961	0	2.74	1.45	0
STAT2	0	-1.312	2.408	2.423	0	0
SIAH2	0	1.982	0.447	0	-1.982	-1.664
TCF/LEF	0	1.067	0.764	1.387	-1.432	-1.254
URI1	0	2.236	-0.577	-0.577	-2	0
FOXQ1	0	-1.98	1.925	1.412	0	0
EN1	0	1.982	1.231	0	-1.944	0
HNF4G	0	0	-2.451	-2.538	0.083	0
MGA	0	-1.772	-0.378	0.239	1.265	1.414
JUND	0	0.436	-1.109	-0.518	-1.746	-1.216
AIRE	0	0.522	0.378	0	-2	-2
KCNIP3	0	1.912	0.426	-0.6	-1.945	0
XBP1	0	0	0	-1.488	-2.586	-0.773
VGLL3	0	-0.685	1.888	1.97	0	0.27
NKX2-3	0	1.091	-0.225	-0.081	-1.976	-1.427
CREBZF	0	0	2.183	2.592	0	0
KLF7	0	-1.137	1.611	2	0	0
SMAD5	0	0	0	-2.416	1.117	-1.201
HUWE1	0	0	-1.046	-2.905	0.73	0
PPARGC1B	0	-0.97	0	-2.349	0	1.294
LHX2	0	1.067	0	-1	-1.98	-0.555
RAD21	0	0	0	-2.449	-2	-0.137
YAP/TAZ	0	-0.106	-1.616	1.088	1.192	0.549
SIRT2	0	0	-2.184	-2.343	0	0
BARX2	0	-0.759	0	-1.648	1.832	0.284
ELF5	0	1.195	0	-0.928	-1.387	-0.896
DTX1	0	0	1	0	1.387	2
SMARCA5	0	0	-2.35	-0.775	-1.249	0
TCF21	0	1.154	0	0	-1.969	-1.154
ARID3A	0	0	2.111	0	2.121	0
ZFP36L1	0	0	0.749	1.393	0.678	1.386
EBF1	0	1.99	2.103	0	0	-0.103
WT1	0	0.82	1.57	0.769	-0.287	-0.731
ISGF3	0	0	2.201	1.969	0	0
ISL1	0	0	0	2.789	0	-1.32
AIP	0	0	-1	-1.463	-1.633	0
PCGF2	0	0	-2.414	-1.67	0	0
MAFF	0	2	0	-2	0	0
ONECUT1	0	0	1.982	1.982	0	0
SPZ1	0	0	1.961	1.962	0	0
FOXL2	0	0.976	-1.676	0.659	0.59	0
SRA1	0	-0.805	1.367	0.156	1.117	0.44
ARID2	0	1.134	-1.134	-1.604	0	0
ZNF281	0	0.447	1.633	1.732	0	0
NFIL3	0	0	-1.4	-2.412	0	0
HOXD10	0	-0.378	-2	-0.378	-1	0
IKB	0	1.715	0	0	-1.972	0
FOXP3	0	-0.57	1.732	-0.946	-0.239	-0.183
HDAC6	0	0	0	2.025	-1.011	-0.62
TCOF1	0	-0.747	0	1.342	0	-1.497
KLF10	0	0.055	-0.821	-0.928	1.4	-0.371
REL	0	-0.467	1.385	0.213	0.157	-1.304
GLI3	0	1.744	1.444	-0.288	0	0
GLI	0	-1.301	1.069	0	0	-1.067
TARDBP	0	0	-1.036	-2.115	0	0.243
DAXX	0	-0.128	-0.651	-1.599	0.113	0.896
ZNFX1	0	0	1.982	1.387	0	0
CTBP2	0	0	1.982	1.387	0	0
PPP1R13L	0	0	1.673	1.673	0	0
PAX5	0	-0.555	-1.609	-0.57	-0.388	-0.219
INSM2	0	0	-1.131	-2.2	0	0
ETV1	0	0	1.633	1.673	0	0
ZIC5	0	0	0	0	-1.283	-1.998
MLXIPL	0	0	0	-3.214	0	0
TSC22D3	0	-0.507	0.381	0.928	0	1.39
TGFB1I1	0	0	0.625	0.817	0.553	1.206
HIVEP1	0	-1.134	0	0	1.406	0.577
SKIL	0	1.195	0	-0.536	0.512	-0.873
TWIST2	0	0	1.177	1.39	0.547	0
ARNT	0	0.128	0.729	-1.518	0	-0.684
HOXB4	0	0	1	2	0	0
HOXB9	0	-0.068	1.981	0	0	-0.883
MBD2	0	0	0	0.185	-0.777	-1.965
WDR77	0	0.343	0	-1.461	0.557	0.557
RUVBL1	0	-1.982	0	0	0.896	0
FOXA3	0	0	0	0	-1.446	-1.432
KLF9	0	0	1.833	0.52	0	0.463
KMT2D	0	0.117	1.05	0.496	-0.174	0.963
NSD3	0	1.172	0	0	-1.067	-0.555
ASCL1	0	0	0	-0.847	1.824	0
GMNN	0	0	-1.897	0	0.707	0
NRF1	0	-1.942	0	0.157	-0.46	0
BCL11B	0	0	-0.615	-0.851	-0.055	-1
MAFG	0	2	0	-0.52	0	0
SREBP	0	0	-0.776	-1.718	0	0
FOXK2	0	0	-0.293	-1.069	0	-1.109
NFKBIB	0	1.029	0	-0.105	-1.221	0.107
KLF3	0	0	-1.035	0	-1.134	-0.282
RNF2	0	-0.137	0	0	-1.093	-1.093
IRF5	0	0	1.97	0.333	0	0
SIN3A	0	0	0	-0.447	-0.447	1.342
TIAL1	0	0	0	-2.236	0	0
BATF	0	0	0	2.236	0	0
PHB1	0	0	-1.758	0	0	0.468
Hif1	0	0	0	-0.762	-1.067	-0.396
CNOT7	0	0	-2.219	0	0	0
ZNF395	0	-2.213	0	0	0	0
MAF	0	0	0	-0.761	0	-1.412
FLI1	0	0	-0.378	0	-1.79	0
CDX1	0	-0.726	-0.433	0.99	0	0
SIX2	0	0	0	0	0	-2.121
ESX1	0	-0.707	0	-0.302	0.707	0.378
NCOA6	0	0	0	-1	0	-1.067
SOX1	0	-0.378	-1.667	0	0	0
MAZ	0	-0.762	0	0	1	0.277
POU2F2	0	0	0	-0.469	-0.905	-0.632
WWC1	0	0	0	0	2	0
MESP1	0	-2	0	0	0	0
ZBTB17	0	0	-2	0	0	0
CBFB	0	0	-0.104	0	-1.89	0
KCTD1	0	0	0	-1.987	0	0
ETS	0	0	1.982	0	0	0
IRX3	0	0	0	-1.982	0	0
RBM14	0	0	-1.98	0	0	0
SOX3	0	0	-1.667	0	0	-0.302
ARNTL/CLOCK	0	0	0	-1.969	0	0
HEXIM1	0	-0.152	-0.323	0	0.218	1.264
NAB2	0	0	-1.948	0	0	0
BCL11A	0	0	0	0.927	0	1
histone deacetylase	0	0	0.478	-0.447	0	1
USF2	0	0	0	-0.807	-0.212	-0.901
SIM1	0	0.951	0	0.538	0	-0.385
NFIX	0	0.692	0	0	-1.165	0
TCF	0	0	0.496	1.342	0	0
ZBTB7A	0	0	-0.031	0.192	-1.491	0.124
UXT	0	-0.391	-1.432	0	0	0
NSD2	0	0	0.816	1	0	0
HOXC6	0	-0.64	0	0	0	-1.134
PSMD10	0	0	0	0	-1.452	-0.314
CDKN2B	0	0.391	0	0.816	-0.128	0.391
MNT	0	0	0	1.342	-0.378	0
MEF2D	0	0.213	0.237	0.425	0.756	0
LYL1	0	0	0	-0.594	1.009	0
CTCF	0	0.265	0.244	-0.722	-0.041	0.282
CTBP	0	0	-0.339	-1.214	0	0
NKX2-5	0	-0.161	0.515	0.864	0	0
ING1	0	0	1.503	0	0	0
APBB1	0	0	1.46	0	0	0
ACTN4	0	0	0	1.342	-0.114	0
SIX5	0	0	0	0	-1.4	0
STAT6 dimer	0	1.109	0	-0.277	0	0
PDE	0	0	0	1.342	0	0
TSG101	0	0	0	-1.342	0	0
ELK3	0	0	0	1.34	0	0
ZFHX3	0	0	-0.447	-0.816	0	0
DEK	0	0	0	1.253	0	0
HIF3A	0	0	0	0	0	-1.231
ATF6	0	0	0	0	-1.203	0
ID4	0	0	-1.196	0	0	0
TAF4B	0	0	0	0	1.183	0
STAT	0	0	0	0	-1.172	0
ZNF507	0	0	0	1.161	0	0
ATXN1	0	0	0	0	0	1.154
RCOR1	0	0	0	0	0.762	0.391
ARID4B	0	0	0	0.818	0	-0.333
26S proteasome	0	0	0	0	-1.14	0
PER2	0	0	0	-0.271	-0.861	0
CTNNB1/TCF	0	0	0	0	0	-1.131
EBF2	0	0	0	0	0	-1.131
ZBED2	0	0	-1.109	0	0	0
CCAR1	0	0	-1.067	0	0	0
IRF2BP1	0	0	0	0	0	-1.067
PDLIM1	0	0	0	0	-1.067	0
CBP/p300	0	0	0	0	1.067	0
C/EBP	0	-0.128	0	0.896	0	0
SCX	0	0	0	-0.882	0.132	0
NCOA4	0	0.447	0	-0.555	0	0
SMARCD3	0	0	1	0	0	0
Zfp92	0	0	1	0	0	0
MEIS2	0	0	0	0	1	0
HDAC8	0	0	0	0	-0.997	0
DLX5	0	0.975	0	0	0	0
HOXC10	0	0	0	0	0.964	0
SKI	0	0	0	0	0	0.94
NOTCH4	0	0	0	0.785	0	0.113
HOXA4	0	0	-0.886	0	0	0
HBP1	0	0	0.132	0.73	0	0
JUN/JUNB/JUND	0	0	0	0.849	0	0
ATF3	0	0	0.098	0	-0.726	0
NFATC4	0	0	0	0	0	-0.811
BHLHE41	0	0	0	0.762	0	0
BCL3	0	0.664	0	-0.083	-0.015	0
MAFK	0	0	0	0.71	0	0
ARNT2	0	0.447	0	0	0	-0.229
SIM2	0	0	0	0	0	-0.653
DLX3	0	0.152	0	0.468	0	0
EAF2	0	0	0	0	0	0.594
NF-Y	0	0	0	-0.594	0	0
ZBTB7B	0	0	0	0	-0.589	0
MED12	0	0	0	0	-0.152	-0.436
PIAS4	0	0	0	0	-0.577	0
ATRX	0	0	0	-0.555	0	0
CREB3L1	0	-0.152	0	0.243	0.152	0
STAT1 Dimer	0	0	0	0	-0.471	-0.046
LMO4	0	0	0.422	0	0.085	0
Rhox5	0	0	0.447	0	0	0
DMRT1	0	0	0	0	0	0.447
TFCP2	0	0	-0.447	0	0	0
TFE3	0	0	0.34	0.051	0	0
SUB1	0	0	0.391	0	0	0
HOXA3	0	0	0	0	0	0.378
MYRF	0	0	-0.333	0	0	0
MTA1	0	0	0	0	-0.042	0.27
POU2F1	0	0	0	0	0	-0.254
H2AX	0	0	0	0	0	-0.218
DBP	0	0	0	-0.218	0	0
HOXA11	0	0	0	0	0	0.218
DDB2	0	0	0.211	0	0	0
ZNF24	0	-0.068	0	0	0	-0.11
NFIB	0	0	-0.152	0	0	0
NFYC	0	-0.152	0	0	0	0
HMGN1	0	0	0	0	0.152	0
AP2	0	0	0	0	0	0.068
MTDH	0	0	0	0	0	0.01
TCF7	-0.011	-1.02	0.475	1.057	-0.107	0.198
EHF	-0.013	2.34	-0.341	-1.802	-1.927	-2.652
REST	-0.028	0.695	-1.368	-1.64	-0.937	0.635
NCOA3	-0.03	-0.474	0.2	-1.033	0.973	0.738
ERG	-0.062	-2.317	1.635	1.677	-1.78	0.098
EGR3	-0.074	0.46	0.574	-0.294	1.085	-0.352
NOTCH2	-0.085	-0.762	0.994	2.04	0	0.378
PITX2	-0.091	-0.262	0	-0.482	0	0
FOXA2	-0.11	0.733	1.582	1.503	-2.045	-2.672
PBX1	-0.124	0	0.124	0	0	0
GFI1	-0.126	-0.302	-0.04	1.534	0.298	1.387
PPARA:RXRA Coactivator	-0.128	0.277	0.606	0.095	-1.698	-1.254
TEAD3	-0.137	0	0.923	1.806	-1.1	0.176
CEBPD	-0.138	0.71	-0.116	-0.851	-2.823	-3.102
GPS2	-0.138	-0.84	-0.765	0.333	1.592	1.391
POU2AF1	-0.149	0	2.184	1.343	-1.293	0
TBXT	-0.152	0	1.982	0	0	0
MESP2	-0.152	0	0	0	0	0
SNAI2	-0.18	0.745	1.212	2.044	-1.607	-0.439
MYC	-0.181	1.365	-0.344	-2.073	1.374	-3.144
STAT5A/B	-0.184	-1.136	0.104	-0.39	0.164	0.378
TBX21	-0.2	0	0	0	0	0
TEAD1	-0.201	-1.897	0.652	1.573	0	0.951
CDX2	-0.238	-0.535	-0.536	0.142	0.615	0.906
LDB1	-0.243	-1.021	1.671	3.053	-1.044	-1.71
MEF2C	-0.25	-0.164	-0.676	0.919	2.353	1.216
SP3	-0.29	0.073	1.884	0.535	0.173	0.263
NFKB1	-0.31	-0.214	-0.207	-0.502	-1.891	-1.745
NFE2L2	-0.326	-0.201	0.01	-2.265	-1.368	-0.25
NUPR1	-0.354	-0.527	-0.217	0.818	-0.617	-0.72
EGR2	-0.361	-0.815	1.226	-0.251	0.793	-0.634
NOTCH1	-0.366	1.394	0.132	1.307	0.243	-0.109
TEAD2	-0.378	0	1.508	2.111	-1.414	-0.707
TCF20	-0.378	2	0.905	1.069	0	0.333
FOXP1	-0.393	0.216	0.476	0	-0.113	-0.053
YY1	-0.394	0.387	0.84	0.049	0.629	0.528
FOXO1	-0.412	1.589	1.326	0.821	-0.236	-1.427
NANOG	-0.423	-0.204	1.17	0.272	-0.196	0
BACH2	-0.428	0	0	1.316	0.691	2.57
PAX6	-0.436	0	0	0	0	0
TCF12	-0.44	0	-0.134	0.449	0	0
HAND1	-0.447	0	0	0	0	1.195
CRTC1	-0.447	0	0	0	0.44	0
TFAP2A	-0.458	1.652	1.377	0.91	-1.173	-2.536
KLF6	-0.473	0.506	0.683	0.517	-0.427	-1.724
TP73	-0.477	-2.06	1.944	1.17	0.081	1.036
DACH1	-0.478	0.368	0.522	-0.426	-0.081	1.572
SOX6	-0.492	-0.808	0	0	0	0
RUNX2	-0.497	1.385	1.267	0.77	-0.626	-1.195
HR	-0.509	0	0	1.342	0	1.488
MEN1	-0.517	-1.996	1.178	-0.629	2.054	2.77
TAL1	-0.518	0.777	1.414	0.392	-1.36	-0.267
QKI	-0.532	0	-1.954	-1.332	-1.796	-1.112
SOX7	-0.535	-1.414	0.629	1.081	-1.069	0.129
MEIS1	-0.562	0	0	0	0	0
PAX7	-0.563	-1.414	0.652	-1.441	0.641	-0.095
KLF5	-0.567	1.18	1.249	0.353	-1.461	-0.752
TSHZ3	-0.57	0	0	-0.134	0	0
NFKBIA	-0.572	0.464	-0.261	0.26	-0.54	-0.155
EZH2	-0.575	-0.421	2.159	0.925	-0.537	-0.064
ARRB1	-0.577	-2	1	1.982	1.342	1.342
ZBTB10	-0.577	-0.535	1.604	1.5	0	-1.796
TCF7L1	-0.577	1.183	-0.777	-2.496	0	0.333
SMARCA2	-0.578	0.388	2.158	1.757	0	-0.522
NFkB (complex)	-0.588	1.241	-0.38	0.277	-0.938	-3.106
POU4F1	-0.588	0	0.436	0	-1.219	0
DDIT3	-0.606	0.97	-0.771	-1.789	0.341	-0.617
ILF3	-0.624	0.515	0.178	1.218	0.462	0.712
HOXD3	-0.64	0	0.765	1.492	-1.633	-1.89
PRC2	-0.659	0.539	0.373	-0.765	0.73	2.201
GRHL2	-0.664	0	-0.247	-0.873	0.924	-1.304
SIRT1	-0.69	-1.439	-1.586	0.016	0.835	2.127
TBX3	-0.7	0.257	2.65	1.901	0.659	-1.448
BCOR	-0.707	0	0	-0.707	0	0
SQSTM1	-0.728	-0.131	-1.067	-1.594	0.921	0.103
CALR	-0.73	-1.083	2.016	1.906	-1.461	-1.124
PIAS1	-0.745	-1.633	0.718	-0.132	0	0
PIAS3	-0.762	0	0	0	0	0
EMX2	-0.762	0	0	0	0	0
NPM1	-0.777	-1.512	0.951	0.943	-1.569	-0.977
MECP2	-0.78	1.015	0.614	0.568	0.443	1.465
WBP2	-0.791	-0.529	0.804	0.547	0.71	-0.385
ATF2	-0.799	1.041	1.208	1.897	0.942	0
PKNOX1	-0.805	0	0	0	-1.387	-0.447
ATF4	-0.807	0.928	1.699	-0.21	-0.084	-0.644
ID1	-0.835	1.773	0	1.013	-0.826	-0.658
TEAD4	-0.84	-1.086	1.77	1.768	-0.584	-0.055
NFkB (family)	-0.847	1.066	0.929	-0.065	-2.316	-1.551
LHX1	-0.851	-1.629	2.557	0.947	-1.48	-2.114
HOXC8	-0.896	0.447	1.912	0.302	0	0
STAT3	-0.912	3.507	-0.289	-0.874	-3.071	-3.628
ZEB2	-0.921	0	1.105	1.947	-0.425	-0.05
BACH1	-0.93	0	0	1.379	-0.237	0
MYB	-0.934	-0.798	2.136	1.556	0.701	0.199
MYF6	-0.936	1.091	0.457	-0.745	-1.555	0.799
RUNX1	-0.938	0.583	0.687	0.59	-0.542	-1.058
CREB	-0.946	0.208	0.529	1.366	-0.425	0.514
MECOM	-1	0	1.951	1.718	0	0
SOX11	-1.011	2.112	1.687	1.392	-1.482	-2.162
DLX1	-1.026	-0.453	2.37	1.677	-0.492	-0.62
ETS1	-1.038	2.91	2.114	2.235	-3.135	-2.999
MSX2	-1.04	-1.104	-1.145	0.493	0	1.746
IFI16	-1.066	0.963	0.43	0.393	-1.867	-2.205
NFIA	-1.067	-0.52	0.612	0	-1.981	0
GSX2	-1.067	0	0	0	0	0
IRF6	-1.079	-0.045	0.461	0.48	-2.447	-1.976
NOTCH3	-1.08	0.193	-0.043	0.119	0.783	1.006
FOSL2	-1.095	0.68	1.528	1.481	0.314	0.047
ZBTB48	-1.097	-0.645	1.535	-0.374	-1.021	-2.736
PPRC1	-1.134	2.188	1.192	-0.566	-1.947	-2.359
MYBL2	-1.137	0	0	0	-1.941	0
TFAP2C	-1.161	-1.463	-1.405	-0.29	1.355	0.528
KLF4	-1.174	-0.326	1.459	2.059	0.705	-0.019
SPI1	-1.203	1.601	1.294	-0.581	-2.055	-2.751
GLIS1	-1.204	0.059	1.172	2.287	-1.947	-1.769
FOXF1	-1.206	0.638	2.019	2.05	0	0.303
RELA	-1.212	1.03	-1.253	-0.564	-1.504	-2.166
SIX1	-1.235	1.727	1.619	0.484	-2.091	-1.772
CIC	-1.25	0	1.25	1.183	1.976	2.607
ZEB1	-1.257	1.451	2.36	2.366	-1.624	-1.32
FOSB	-1.264	0.881	1.485	1.146	-1.199	-1.519
IRF3	-1.268	-0.258	3.105	2.313	-0.24	0
RBPMS	-1.268	-0.513	1.97	-0.156	0.57	0.863
JUNB	-1.291	0.828	0.601	1.056	-1.777	-0.372
IRF8	-1.294	0.725	0.545	-0.38	0.536	0.23
FOXM1	-1.305	0.926	1.819	0.213	-1.031	-1.345
ERF	-1.316	0	2.236	1.238	0	-0.87
STAT6	-1.322	2.301	-1.503	-1.24	-1.362	-1.597
TP63	-1.331	2.629	0.863	1.473	-1.628	-1.039
EPAS1	-1.336	-0.743	0.285	-0.199	0.408	0.964
SOX9	-1.347	-1.196	2.533	2.447	-1.623	-2.124
ARID1A	-1.389	-0.846	0.512	1.894	0.178	0.691
NOTCH	-1.393	-2.905	0.083	1.281	1.246	2.654
NFATC2	-1.403	-1.737	2.716	2.069	-0.767	0.868
HMG20A	-1.414	0.209	1.279	0	-2.321	-2.4
GLI2	-1.444	0.248	2.468	1.586	-1.047	-1.517
CBFA2T3	-1.463	0	0	1.091	0	0
HMGB1	-1.466	0.888	-0.326	-0.048	-0.614	-1.666
TCF7L2	-1.471	-2.174	2.539	1.527	-0.787	0.065
BHLHE40	-1.476	1.019	2.66	0.97	-1.596	-1.8
SOX2	-1.482	1.62	0.666	0.951	-2.325	-2.599
N-CoR	-1.51	0	2.178	2.8	0.923	2.178
EGR1	-1.552	-0.755	2.323	2.046	0.118	-0.915
NFAT (family)	-1.575	-1.641	2.884	1.673	-0.465	-1.083
IRF1	-1.624	-1.971	3.786	2.974	0	-1.078
SMARCA4	-1.639	0.656	4.19	1.481	-3.181	-3.141
SOX17	-1.64	-1.556	-0.053	2.2	0	0
CCND1	-1.654	-1	1.464	1.172	1.152	0.653
FEV	-1.667	0	0.632	0	0.707	-1.921
FOS	-1.678	-0.934	0.712	2.042	-1.355	-0.242
SMARCB1	-1.68	-1.034	1.953	1.087	-1.085	-0.331
NfkB1-RelA	-1.702	1.559	-0.436	-1.01	-2.502	-1.639
FHL2	-1.702	0	2.197	1.473	0	0.717
HOXB13	-1.709	2.219	0.647	-0.128	0	-2.219
PRRX1	-1.715	0	0.775	0.927	0	-0.943
GATA1	-1.717	0.954	1.943	1.487	-0.659	-1.684
HOXA13	-1.772	1.557	0	0	-1.709	-0.611
SOX4	-1.774	-0.121	4.003	3.09	-1.084	-0.575
Ap1	-1.775	0.678	1.216	1.954	-1.817	-1.429
YAP1	-1.779	-0.79	1.327	1.527	0.741	0.459
LEF1	-1.802	0.392	1.758	1.167	-1.257	-0.118
STAT1	-1.806	1.416	3.384	-0.291	-0.358	-1.198
RXR/VDR/vitamin D3	-1.812	0.097	1.091	0.829	-0.445	0.222
TCF4	-1.82	0.688	1.031	0.335	-0.737	-1.348
SPIB	-1.842	1.394	0.785	1.066	0.625	-0.471
TP53	-1.859	-1.669	3.435	1.856	-0.724	-0.235
FOXC1	-1.872	-0.318	4.488	3.086	-1.54	-1.432
NEUROG3	-1.89	-0.447	2.333	0.632	-0.64	-2.449
SMAD	-1.901	0	0.352	1.111	1.023	-0.596
EP300	-1.905	0.723	2.215	2.894	-0.181	-1.706
Calcineurin (complex)	-1.939	0	1.523	0.567	0	0
SMAD2/3/SMAD4	-1.941	0	2.607	2.595	-1.06	-1.789
MZF1	-1.958	0	1.958	1.419	0	0
HIF1A	-1.96	2.082	3.235	2.568	-2.702	-3.087
ELF3	-1.963	1.136	0.351	0.954	-1.825	-1.609
SMAD4	-1.97	0.261	0.302	0.791	0.256	-0.18
SNAI1	-1.978	-0.474	1.527	1.952	-1.09	-0.663
SMAD2/3/4	-1.98	0	2.216	2.433	-0.798	-1.067
NFATC1	-1.98	0	2.026	0.967	0	-0.795
PAX3	-1.98	0	1.309	-0.625	0.946	-0.555
CAVIN1	-1.982	0	0	0	0	2
MEF2A	-2	-0.485	1.605	0	2.408	1.238
ASXL1	-2	0	0	0	0.447	1.667
SRF	-2.065	-3.329	0.519	0.843	2.645	2.237
CUX1	-2.114	0	0.933	0.944	-0.174	0.426
COPS5	-2.138	0	0.684	0	0	0
E2F1	-2.155	0.366	2.611	1.893	-2.135	-1.375
KDM3A	-2.166	0	1.709	2.183	-1.982	-1.195
VDR	-2.194	-0.1	1.005	1.218	0.506	1.255
FOXC2	-2.195	0.08	3.605	2.891	-0.14	-2.021
SMAD2/3	-2.2	0	0	1.4	0	0
OTX2	-2.219	-0.707	0	2.53	-0.707	-0.426
TCF3	-2.238	0	1.162	0.942	1.59	-0.65
PML	-2.266	-0.835	4.489	4.174	-1.699	0
NONO	-2.277	-1.588	4.432	3.184	-1.26	0
MRTFA	-2.323	-1.329	2.16	2.703	0.529	1.044
YBX1	-2.338	1.618	1.197	0.699	-1.022	-0.038
PLAG1	-2.376	-1.698	1.039	1.82	-1.463	0
FOXS1	-2.377	-0.928	3.065	4.197	-0.895	-1.331
CREBBP	-2.418	0.301	2.073	0.396	-0.581	-2.187
SP1	-2.422	-0.23	2.584	0.865	-0.517	-0.033
MSC	-2.496	0.333	3.606	2.673	0	-0.378
MRTFB	-2.506	-1.446	2.63	3.366	0.187	1.296
GLIS3	-2.53	-0.397	2.216	2.5	-0.283	0
FOSL1	-2.535	0.784	2.187	2.853	-2.894	-0.758
SMAD2	-2.575	-0.269	2.064	3.781	-1.215	-0.055
STAT4	-2.589	-1.002	1.288	-0.422	0.964	0.845
JUN	-2.616	0.44	1.698	1.509	-2.686	-0.693
GATA2	-2.697	2.455	0.485	-0.125	-2.051	-0.242
HTT	-2.845	0.953	0.711	0.294	-1.057	1.127
TWIST1	-2.944	0.082	4.132	3.788	-2.4	-0.159
SMAD3	-3.191	-0.145	3.141	4.587	-1.155	-1.36
CTNNB1	-3.27	-0.82	2.828	4.02	-1.186	-0.845
