## Supplementary Table 8 for "Dysplastic Alveolar Basaloid Cells Provide a Protective Barrier via KRT17-Stratifin Complex during Chronic Fibrosis"

### Sheet: Table S8 qPCR Data
Treatment Conditions		L19 (Ct)			K5 (Ct)			K17 (Ct)
TGFβ	SiS3	Replicate 1	Replicate 2	Replicate 3	Replicate 1	Replicate 2	Replicate 3	Replicate 1	Replicate 2	Replicate 3
-	-	18.17	18	18.67	34.61	37.35	35.52	26.01	25.22	25.8
+	-	18.38	19.16	18.34	32.37	32.3	32.59	20.53	21.25	21.33
-	+	18.04	17.16	17.44	34.11	38.05	38.19	25.11	24.64	25.01
+	+	17.73	17.67	17.7	31.5	32.34	33.7	21.28	21.74	20.9
Treatment Conditions		L19 (Ct)			VIM (Ct)			K8 (Ct)			SFTPC (Ct)
TGFβ	SiS3	Replicate 1	Replicate 2	Replicate 3	Replicate 1	Replicate 2	Replicate 3	Replicate 1	Replicate 2	Replicate 3	Replicate 1	Replicate 2	Replicate 3
-	-	17.5	17.53	17.17	20.83	20.7	21.32	20.21	20.3	19.93	19.54	19.59	19.15
+	-	17.82	17.96	18.6	18.3	18.3	18.69	19.34	19.66	19.84	21.71	21.81	22.17
-	+	17.29	17.1	17.04	21.01	20.32	20.37	20.32	20.01	19.73	19.4	18.58	18.59
+	+	17.38	17.18	17.8	18.39	18.18	18.91	19.33	19.24	19.46	20.86	20.38	21.32
