## Supplementary Table 9 for "Dysplastic Alveolar Basaloid Cells Provide a Protective Barrier via KRT17-Stratifin Complex during Chronic Fibrosis"

### Sheet: Table S9 JASPAR TFBS_KRT17
FOSL2 and SMAD proximity
Proximity < 10bp apart
FOSL2_SMAD2,4_relativescore > 0.80
SMAD3_relatvescore > 0.70
FOSL2_Name	SMAD_Name	FOSL2_Start	FOSL2_End	SMAD_Start	SMAD_End	Distance	FOSL2_Relative_Score	SMAD_Relative_Score
MA0478.2.FOSL2	MA1964.1.SMAD2	786	795	767	776	9	0.803648	0.811832
MA0478.1.FOSL2	MA1153.2.Smad4	699	709	710	716	0	0.811116	0.840874
MA0478.1.FOSL2	MA1153.1.Smad4	699	709	709	716	0	0.811116	0.806518
MA0478.1.FOSL2	MA1153.2.Smad4	699	709	682	688	10	0.811116	0.828315
MA0478.1.FOSL2	MA1153.1.Smad4	699	709	681	688	10	0.811116	0.836136
MA0478.1.FOSL2	MA1964.1.SMAD2	699	709	680	689	9	0.811116	0.828927
MA0478.1.FOSL2	MA0795.1.SMAD3	699	709	679	688	10	0.811116	0.726302
MA0478.2.FOSL2	MA1153.2.Smad4	699	708	710	716	1	0.807644	0.840874
MA0478.2.FOSL2	MA1153.1.Smad4	699	708	709	716	0	0.807644	0.806518
MA0478.2.FOSL2	MA1153.2.Smad4	699	708	682	688	10	0.807644	0.828315
MA0478.2.FOSL2	MA1153.1.Smad4	699	708	681	688	10	0.807644	0.836136
MA0478.2.FOSL2	MA1964.1.SMAD2	699	708	680	689	9	0.807644	0.828927
MA0478.2.FOSL2	MA0795.1.SMAD3	699	708	679	688	10	0.807644	0.726302
SMAD Binding sites (all SMADs)
SMAD2,4_relativescore > 0.85
SMAD3_relatvescore > 0.70
SMAD_A_Name	SMAD_B_Name	SMAD_A_Start	SMAD_A_End	SMAD_B_Start	SMAD_B_End	Distance	SMAD_A_Relative_Score	SMAD_B_Relative_Score
MA1964.2.SMAD2	MA0795.1.SMAD3	619	624	616	625	0	0.857171	0.768999
MA1964.2.SMAD2	MA0795.1.SMAD3	619	624	616	625	0	0.857171	0.768426
MA0795.1.SMAD3	MA0795.1.SMAD3	616	625	616	625	0	0.768999	0.768426
MA1964.2.SMAD2	MA1153.2.Smad4	363	368	362	368	0	1	0.987441
MA1964.2.SMAD2	MA1153.1.Smad4	363	368	362	369	0	1	0.94283
MA1964.2.SMAD2	MA0795.1.SMAD3	363	368	362	371	0	1	0.734727
MA1964.2.SMAD2	MA1964.1.SMAD2	363	368	361	370	0	1	0.970653
MA1153.2.Smad4	MA1153.1.Smad4	362	368	362	369	0	0.987441	0.94283
MA1153.2.Smad4	MA0795.1.SMAD3	362	368	362	371	0	0.987441	0.734727
MA1153.2.Smad4	MA1964.1.SMAD2	362	368	361	370	0	0.987441	0.970653
MA1153.1.Smad4	MA0795.1.SMAD3	362	369	362	371	0	0.94283	0.734727
MA1153.1.Smad4	MA1964.1.SMAD2	362	369	361	370	0	0.94283	0.970653
MA0795.1.SMAD3	MA1964.1.SMAD2	362	371	361	370	0	0.734727	0.970653
All SMAD and FOSL2 binding sites in 1kb promoter; relative score > 0.70
Matrix ID	Name	Score	Relative score	Sequence ID	Start_from_TSS	End_from_TSS	Strand	Predicted sequence
MA1964.2	MA1964.2.SMAD2	3.63927	0.821648	hg38_knownGene_ENST00000862596.13	997	992	-	ccaggc
MA1153.2	MA1153.2.Smad4	2.08629	0.768746	hg38_knownGene_ENST00000862596.13	998	992	+	agcctgg
MA1153.1	MA1153.1.Smad4	3.04788	0.779343	hg38_knownGene_ENST00000862596.13	998	991	+	agcctgga
MA1964.1	MA1964.1.SMAD2	3.35715	0.795944	hg38_knownGene_ENST00000862596.13	999	990	-	ctccaggctc
MA1964.2	MA1964.2.SMAD2	3.63927	0.821648	hg38_knownGene_ENST00000862596.13	980	975	-	ccagcc
MA1153.2	MA1153.2.Smad4	1.97695	0.766258	hg38_knownGene_ENST00000862596.13	981	975	+	gggctgg
MA1153.1	MA1153.1.Smad4	2.09485	0.758642	hg38_knownGene_ENST00000862596.13	981	974	+	gggctggc
MA1964.1	MA1964.1.SMAD2	3.53516	0.799626	hg38_knownGene_ENST00000862596.13	982	973	-	agccagcccc
MA1153.2	MA1153.2.Smad4	4.70464	0.828315	hg38_knownGene_ENST00000862596.13	977	971	+	tggctgg
MA1964.2	MA1964.2.SMAD2	3.63927	0.821648	hg38_knownGene_ENST00000862596.13	976	971	-	ccagcc
MA1153.1	MA1153.1.Smad4	3.74935	0.79458	hg38_knownGene_ENST00000862596.13	977	970	+	tggctggg
MA1964.1	MA1964.1.SMAD2	4.94022	0.828685	hg38_knownGene_ENST00000862596.13	978	969	-	ccccagccag
MA1964.2	MA1964.2.SMAD2	1.36484	0.770555	hg38_knownGene_ENST00000862596.13	969	964	-	agagac
MA1964.1	MA1964.1.SMAD2	0.947966	0.746118	hg38_knownGene_ENST00000862596.13	971	962	-	acagagaccc
MA1964.2	MA1964.2.SMAD2	0.666376	0.754865	hg38_knownGene_ENST00000862596.13	918	913	+	tgagac
MA1964.1	MA1964.1.SMAD2	-0.0967233	0.724512	hg38_knownGene_ENST00000862596.13	920	911	+	gctgagacct
MA0478.2	MA0478.2.FOSL2	-2.75165	0.739296	hg38_knownGene_ENST00000862596.13	919	910	-	caggtctcag
MA0478.1	MA0478.1.FOSL2	-2.67301	0.736203	hg38_knownGene_ENST00000862596.13	919	909	-	tcaggtctcag
MA1964.2	MA1964.2.SMAD2	0.0226811	0.740405	hg38_knownGene_ENST00000862596.13	900	895	+	cccgtc
MA1964.1	MA1964.1.SMAD2	0.00998014	0.726718	hg38_knownGene_ENST00000862596.13	902	893	+	tacccgtcac
MA1964.2	MA1964.2.SMAD2	4.36512	0.837953	hg38_knownGene_ENST00000862596.13	893	888	+	cctgac
MA1153.2	MA1153.2.Smad4	1.97695	0.766258	hg38_knownGene_ENST00000862596.13	893	887	-	ggtcagg
MA1153.1	MA1153.1.Smad4	0.850781	0.731619	hg38_knownGene_ENST00000862596.13	894	887	-	ggtcaggt
MA1964.1	MA1964.1.SMAD2	3.14309	0.791517	hg38_knownGene_ENST00000862596.13	895	886	+	cacctgaccc
MA1964.2	MA1964.2.SMAD2	1.36484	0.770555	hg38_knownGene_ENST00000862596.13	881	876	-	agagac
MA1964.1	MA1964.1.SMAD2	-0.350206	0.719269	hg38_knownGene_ENST00000862596.13	883	874	-	caagagacct
MA0478.2	MA0478.2.FOSL2	-2.02948	0.749464	hg38_knownGene_ENST00000862596.13	828	819	+	gttggcacag
MA0478.1	MA0478.1.FOSL2	-2.69239	0.735935	hg38_knownGene_ENST00000862596.13	829	819	+	agttggcacag
MA0478.2	MA0478.2.FOSL2	1.81904	0.803648	hg38_knownGene_ENST00000862596.13	795	786	-	aggggctcag
MA0478.1	MA0478.1.FOSL2	1.40604	0.792597	hg38_knownGene_ENST00000862596.13	795	785	-	caggggctcag
MA1964.2	MA1964.2.SMAD2	-0.962042	0.718284	hg38_knownGene_ENST00000862596.13	785	780	-	gcaaac
MA1964.1	MA1964.1.SMAD2	0.528374	0.73744	hg38_knownGene_ENST00000862596.13	787	778	-	gggcaaacag
MA1964.2	MA1964.2.SMAD2	3.63927	0.821648	hg38_knownGene_ENST00000862596.13	774	769	+	ccagcc
MA1153.2	MA1153.2.Smad4	2.08629	0.768746	hg38_knownGene_ENST00000862596.13	774	768	-	aggctgg
MA1153.1	MA1153.1.Smad4	1.13475	0.737787	hg38_knownGene_ENST00000862596.13	775	768	-	aggctggg
MA1964.1	MA1964.1.SMAD2	4.12531	0.811832	hg38_knownGene_ENST00000862596.13	776	767	+	ccccagcctg
MA1964.2	MA1964.2.SMAD2	3.63927	0.821648	hg38_knownGene_ENST00000862596.13	771	766	-	ccaggc
MA1153.2	MA1153.2.Smad4	2.08629	0.768746	hg38_knownGene_ENST00000862596.13	772	766	+	agcctgg
MA1153.1	MA1153.1.Smad4	3.04788	0.779343	hg38_knownGene_ENST00000862596.13	772	765	+	agcctgga
MA1964.1	MA1964.1.SMAD2	3.62654	0.801516	hg38_knownGene_ENST00000862596.13	773	764	-	ctccaggctg
MA0795.1	MA0795.1.SMAD3	-1.70951	0.704175	hg38_knownGene_ENST00000862596.13	765	756	+	agtgtaaacc
MA0795.1	MA0795.1.SMAD3	-0.0138251	0.729836	hg38_knownGene_ENST00000862596.13	747	738	-	cgtgtaaacc
MA1964.2	MA1964.2.SMAD2	1.36484	0.770555	hg38_knownGene_ENST00000862596.13	736	731	+	agagac
MA1964.1	MA1964.1.SMAD2	0.652355	0.740004	hg38_knownGene_ENST00000862596.13	738	729	+	gaagagactg
MA1964.2	MA1964.2.SMAD2	4.41979	0.839181	hg38_knownGene_ENST00000862596.13	733	728	-	ccagtc
MA1153.2	MA1153.2.Smad4	2.08629	0.768746	hg38_knownGene_ENST00000862596.13	734	728	+	agactgg
MA1153.1	MA1153.1.Smad4	1.13475	0.737787	hg38_knownGene_ENST00000862596.13	734	727	+	agactggg
MA1964.1	MA1964.1.SMAD2	4.36636	0.816817	hg38_knownGene_ENST00000862596.13	735	726	-	acccagtctc
MA0478.1	MA0478.1.FOSL2	-3.31537	0.727323	hg38_knownGene_ENST00000862596.13	733	723	+	gactgggttag
MA0478.2	MA0478.2.FOSL2	-3.95813	0.72231	hg38_knownGene_ENST00000862596.13	732	723	+	actgggttag
MA1153.2	MA1153.2.Smad4	5.25665	0.840874	hg38_knownGene_ENST00000862596.13	716	710	+	tttctag
MA1964.2	MA1964.2.SMAD2	-1.23468	0.71216	hg38_knownGene_ENST00000862596.13	715	710	-	ctagaa
MA1153.1	MA1153.1.Smad4	4.29894	0.806518	hg38_knownGene_ENST00000862596.13	716	709	+	tttctagg
MA1964.1	MA1964.1.SMAD2	-0.696145	0.712114	hg38_knownGene_ENST00000862596.13	717	708	-	ccctagaaat
MA0478.1	MA0478.1.FOSL2	2.74562	0.811116	hg38_knownGene_ENST00000862596.13	709	699	+	ggatggggcag
MA0478.2	MA0478.2.FOSL2	2.10286	0.807644	hg38_knownGene_ENST00000862596.13	708	699	+	gatggggcag
MA0478.1	MA0478.1.FOSL2	-2.55146	0.737884	hg38_knownGene_ENST00000862596.13	703	693	+	ggcagggtcag
MA0478.2	MA0478.2.FOSL2	-3.19422	0.733065	hg38_knownGene_ENST00000862596.13	702	693	+	gcagggtcag
MA1964.2	MA1964.2.SMAD2	-0.795915	0.722016	hg38_knownGene_ENST00000862596.13	690	685	+	gctgac
MA1964.2	MA1964.2.SMAD2	4.41979	0.839181	hg38_knownGene_ENST00000862596.13	687	682	-	ccagtc
MA1153.2	MA1153.2.Smad4	4.70464	0.828315	hg38_knownGene_ENST00000862596.13	688	682	+	tgactgg
MA1153.1	MA1153.1.Smad4	5.66248	0.836136	hg38_knownGene_ENST00000862596.13	688	681	+	tgactgga
MA1964.1	MA1964.1.SMAD2	4.95189	0.828927	hg38_knownGene_ENST00000862596.13	689	680	-	atccagtcag
MA0795.1	MA0795.1.SMAD3	-0.247405	0.726302	hg38_knownGene_ENST00000862596.13	688	679	-	catccagtca
MA1964.2	MA1964.2.SMAD2	-1.32588	0.710111	hg38_knownGene_ENST00000862596.13	666	661	+	ctagag
MA1153.2	MA1153.2.Smad4	2.6383	0.781304	hg38_knownGene_ENST00000862596.13	666	660	-	actctag
MA1153.1	MA1153.1.Smad4	1.68435	0.749725	hg38_knownGene_ENST00000862596.13	667	660	-	actctagg
MA1964.1	MA1964.1.SMAD2	-0.839833	0.709143	hg38_knownGene_ENST00000862596.13	668	659	+	ccctagagtg
MA0478.2	MA0478.2.FOSL2	-4.13149	0.719869	hg38_knownGene_ENST00000862596.13	652	643	+	tgggtgtcag
MA0478.1	MA0478.1.FOSL2	-4.54448	0.71033	hg38_knownGene_ENST00000862596.13	653	643	+	ctgggtgtcag
MA1964.2	MA1964.2.SMAD2	4.36512	0.837953	hg38_knownGene_ENST00000862596.13	647	642	-	cctgac
MA1153.2	MA1153.2.Smad4	4.70464	0.828315	hg38_knownGene_ENST00000862596.13	648	642	+	tgtcagg
MA1153.1	MA1153.1.Smad4	4.8242	0.817927	hg38_knownGene_ENST00000862596.13	648	641	+	tgtcaggc
MA1964.1	MA1964.1.SMAD2	5.43936	0.839009	hg38_knownGene_ENST00000862596.13	649	640	-	agcctgacac
MA1964.2	MA1964.2.SMAD2	-1.5256	0.705625	hg38_knownGene_ENST00000862596.13	641	636	-	gcagag
MA1964.2	MA1964.2.SMAD2	-1.43441	0.707673	hg38_knownGene_ENST00000862596.13	637	632	+	gcagaa
MA1964.1	MA1964.1.SMAD2	-1.07298	0.704321	hg38_knownGene_ENST00000862596.13	639	630	+	ctgcagaagg
MA1964.2	MA1964.2.SMAD2	5.22062	0.857171	hg38_knownGene_ENST00000862596.13	624	619	-	ccacac
MA1153.2	MA1153.2.Smad4	2.08629	0.768746	hg38_knownGene_ENST00000862596.13	625	619	+	agtgtgg
MA1153.1	MA1153.1.Smad4	3.04788	0.779343	hg38_knownGene_ENST00000862596.13	625	618	+	agtgtgga
MA1964.1	MA1964.1.SMAD2	5.0846	0.831672	hg38_knownGene_ENST00000862596.13	626	617	-	gtccacactg
MA0795.1	MA0795.1.SMAD3	2.57403	0.768999	hg38_knownGene_ENST00000862596.13	625	616	-	tgtccacact
MA0795.1	MA0795.1.SMAD3	2.53616	0.768426	hg38_knownGene_ENST00000862596.13	625	616	+	agtgtggaca
MA1964.2	MA1964.2.SMAD2	3.63544	0.821562	hg38_knownGene_ENST00000862596.13	607	602	-	ccagag
MA1153.2	MA1153.2.Smad4	3.51344	0.801215	hg38_knownGene_ENST00000862596.13	608	602	+	cctctgg
MA1153.1	MA1153.1.Smad4	4.47158	0.810268	hg38_knownGene_ENST00000862596.13	608	601	+	cctctgga
MA1964.1	MA1964.1.SMAD2	3.99687	0.809175	hg38_knownGene_ENST00000862596.13	609	600	-	ctccagaggg
MA1964.2	MA1964.2.SMAD2	2.18659	0.789015	hg38_knownGene_ENST00000862596.13	569	564	-	ggagac
MA1964.1	MA1964.1.SMAD2	1.37227	0.754893	hg38_knownGene_ENST00000862596.13	571	562	-	tcggagacca
MA1964.2	MA1964.2.SMAD2	-0.591907	0.726599	hg38_knownGene_ENST00000862596.13	564	559	+	cgaggc
MA1964.1	MA1964.1.SMAD2	-0.837286	0.709195	hg38_knownGene_ENST00000862596.13	566	557	+	tccgaggctt
MA1964.2	MA1964.2.SMAD2	3.63927	0.821648	hg38_knownGene_ENST00000862596.13	530	525	-	ccaggc
MA1153.2	MA1153.2.Smad4	1.97695	0.766258	hg38_knownGene_ENST00000862596.13	531	525	+	ggcctgg
MA1153.1	MA1153.1.Smad4	0.850781	0.731619	hg38_knownGene_ENST00000862596.13	531	524	+	ggcctggt
MA1964.1	MA1964.1.SMAD2	2.41724	0.776505	hg38_knownGene_ENST00000862596.13	532	523	-	caccaggccc
MA1964.2	MA1964.2.SMAD2	4.199	0.834221	hg38_knownGene_ENST00000862596.13	521	516	-	ccaaac
MA1153.2	MA1153.2.Smad4	1.97695	0.766258	hg38_knownGene_ENST00000862596.13	522	516	+	ggtttgg
MA1153.1	MA1153.1.Smad4	1.02001	0.735294	hg38_knownGene_ENST00000862596.13	522	515	+	ggtttggg
MA1964.1	MA1964.1.SMAD2	3.92891	0.80777	hg38_knownGene_ENST00000862596.13	523	514	-	gcccaaaccc
MA0478.2	MA0478.2.FOSL2	-4.441	0.715512	hg38_knownGene_ENST00000862596.13	519	510	+	ttgggctcag
MA0478.1	MA0478.1.FOSL2	-4.36236	0.712848	hg38_knownGene_ENST00000862596.13	520	510	+	tttgggctcag
MA1964.2	MA1964.2.SMAD2	-0.595737	0.726513	hg38_knownGene_ENST00000862596.13	491	486	-	cgagag
MA1964.1	MA1964.1.SMAD2	-1.01261	0.705569	hg38_knownGene_ENST00000862596.13	493	484	-	accgagagcc
MA1964.2	MA1964.2.SMAD2	2.18659	0.789015	hg38_knownGene_ENST00000862596.13	485	480	-	ggagac
MA1964.1	MA1964.1.SMAD2	1.11066	0.749483	hg38_knownGene_ENST00000862596.13	487	478	-	gaggagaccg
MA1964.2	MA1964.2.SMAD2	3.63927	0.821648	hg38_knownGene_ENST00000862596.13	463	458	+	ccagcc
MA1153.2	MA1153.2.Smad4	1.97695	0.766258	hg38_knownGene_ENST00000862596.13	463	457	-	gggctgg
MA1153.1	MA1153.1.Smad4	1.02001	0.735294	hg38_knownGene_ENST00000862596.13	464	457	-	gggctggg
MA1964.1	MA1964.1.SMAD2	3.2224	0.793157	hg38_knownGene_ENST00000862596.13	465	456	+	acccagcccc
MA0478.1	MA0478.1.FOSL2	-4.21954	0.714823	hg38_knownGene_ENST00000862596.13	441	431	+	gggtggagcag
MA0478.2	MA0478.2.FOSL2	-4.8623	0.70958	hg38_knownGene_ENST00000862596.13	440	431	+	ggtggagcag
MA1964.2	MA1964.2.SMAD2	5.22062	0.857171	hg38_knownGene_ENST00000862596.13	431	426	-	ccacac
MA1153.2	MA1153.2.Smad4	2.08629	0.768746	hg38_knownGene_ENST00000862596.13	432	426	+	agtgtgg
MA1153.1	MA1153.1.Smad4	1.13475	0.737787	hg38_knownGene_ENST00000862596.13	432	425	+	agtgtggg
MA1964.1	MA1964.1.SMAD2	5.70667	0.844537	hg38_knownGene_ENST00000862596.13	433	424	-	ccccacactg
MA1964.2	MA1964.2.SMAD2	0.823512	0.758395	hg38_knownGene_ENST00000862596.13	429	424	-	ccccac
MA1964.1	MA1964.1.SMAD2	0.779824	0.74264	hg38_knownGene_ENST00000862596.13	431	422	-	caccccacac
MA1964.2	MA1964.2.SMAD2	-1.76233	0.700307	hg38_knownGene_ENST00000862596.13	421	416	+	aaagac
MA1964.1	MA1964.1.SMAD2	-0.117632	0.724079	hg38_knownGene_ENST00000862596.13	423	414	+	tgaaagacag
MA1964.2	MA1964.2.SMAD2	-0.757841	0.722872	hg38_knownGene_ENST00000862596.13	406	401	-	cccgcc
MA1964.1	MA1964.1.SMAD2	-0.424792	0.717726	hg38_knownGene_ENST00000862596.13	408	399	-	cccccgccaa
MA0478.1	MA0478.1.FOSL2	2.45028	0.807033	hg38_knownGene_ENST00000862596.13	403	393	+	gggggggtcag
MA0478.2	MA0478.2.FOSL2	1.80752	0.803486	hg38_knownGene_ENST00000862596.13	402	393	+	ggggggtcag
MA1964.2	MA1964.2.SMAD2	-0.795915	0.722016	hg38_knownGene_ENST00000862596.13	397	392	-	gctgac
MA1964.2	MA1964.2.SMAD2	-0.795915	0.722016	hg38_knownGene_ENST00000862596.13	393	388	+	gctgac
MA1964.1	MA1964.1.SMAD2	-0.839603	0.709147	hg38_knownGene_ENST00000862596.13	395	386	+	cagctgacac
MA1964.2	MA1964.2.SMAD2	0.823512	0.758395	hg38_knownGene_ENST00000862596.13	373	368	+	ccccac
MA1964.1	MA1964.1.SMAD2	-0.489573	0.716387	hg38_knownGene_ENST00000862596.13	375	366	+	ttccccacca
MA1964.2	MA1964.2.SMAD2	11.5788	1	hg38_knownGene_ENST00000862596.13	368	363	+	ccagac
MA1153.2	MA1153.2.Smad4	11.6989	0.987441	hg38_knownGene_ENST00000862596.13	368	362	-	tgtctgg
MA1153.1	MA1153.1.Smad4	10.5744	0.94283	hg38_knownGene_ENST00000862596.13	369	362	-	tgtctggt
MA0795.1	MA0795.1.SMAD3	0.309364	0.734727	hg38_knownGene_ENST00000862596.13	371	362	+	ccaccagaca
MA1964.1	MA1964.1.SMAD2	11.8045	0.970653	hg38_knownGene_ENST00000862596.13	370	361	+	caccagacag
MA1964.2	MA1964.2.SMAD2	-0.757841	0.722872	hg38_knownGene_ENST00000862596.13	354	349	-	cccgcc
MA1964.1	MA1964.1.SMAD2	-0.351724	0.719238	hg38_knownGene_ENST00000862596.13	356	347	-	ggcccgcctc
MA1964.2	MA1964.2.SMAD2	3.63927	0.821648	hg38_knownGene_ENST00000862596.13	348	343	+	ccaggc
MA1153.2	MA1153.2.Smad4	2.08629	0.768746	hg38_knownGene_ENST00000862596.13	348	342	-	agcctgg
MA1153.1	MA1153.1.Smad4	2.2096	0.761134	hg38_knownGene_ENST00000862596.13	349	342	-	agcctggc
MA1964.1	MA1964.1.SMAD2	4.31478	0.81575	hg38_knownGene_ENST00000862596.13	350	341	+	ggccaggctg
MA1964.2	MA1964.2.SMAD2	3.63927	0.821648	hg38_knownGene_ENST00000862596.13	345	340	-	ccagcc
MA1153.2	MA1153.2.Smad4	2.08629	0.768746	hg38_knownGene_ENST00000862596.13	346	340	+	aggctgg
MA1153.1	MA1153.1.Smad4	1.13475	0.737787	hg38_knownGene_ENST00000862596.13	346	339	+	aggctggg
MA1964.1	MA1964.1.SMAD2	4.12531	0.811832	hg38_knownGene_ENST00000862596.13	347	338	-	ccccagcctg
MA1964.2	MA1964.2.SMAD2	-1.52177	0.705711	hg38_knownGene_ENST00000862596.13	333	328	-	gcagcc
MA1964.1	MA1964.1.SMAD2	-0.447535	0.717256	hg38_knownGene_ENST00000862596.13	335	326	-	aggcagccac
MA1153.2	MA1153.2.Smad4	4.70464	0.828315	hg38_knownGene_ENST00000862596.13	330	324	+	tgcctgg
MA1964.2	MA1964.2.SMAD2	3.63927	0.821648	hg38_knownGene_ENST00000862596.13	329	324	-	ccaggc
MA1153.1	MA1153.1.Smad4	3.74935	0.79458	hg38_knownGene_ENST00000862596.13	330	323	+	tgcctggg
MA1964.1	MA1964.1.SMAD2	4.9712	0.829326	hg38_knownGene_ENST00000862596.13	331	322	-	tcccaggcag
MA1964.2	MA1964.2.SMAD2	3.63927	0.821648	hg38_knownGene_ENST00000862596.13	319	314	-	ccaggc
MA1153.2	MA1153.2.Smad4	1.97695	0.766258	hg38_knownGene_ENST00000862596.13	320	314	+	ggcctgg
MA1153.1	MA1153.1.Smad4	1.02001	0.735294	hg38_knownGene_ENST00000862596.13	320	313	+	ggcctggg
MA1964.1	MA1964.1.SMAD2	3.49247	0.798743	hg38_knownGene_ENST00000862596.13	321	312	-	ccccaggccc
MA1964.2	MA1964.2.SMAD2	-0.133408	0.736899	hg38_knownGene_ENST00000862596.13	303	298	-	caggac
MA1964.1	MA1964.1.SMAD2	0.153852	0.729694	hg38_knownGene_ENST00000862596.13	305	296	-	ggcaggacgt
MA0478.2	MA0478.2.FOSL2	-3.64318	0.726744	hg38_knownGene_ENST00000862596.13	279	270	+	attaggtcat
MA0478.1	MA0478.1.FOSL2	-3.56455	0.723878	hg38_knownGene_ENST00000862596.13	280	270	+	tattaggtcat
MA0478.2	MA0478.2.FOSL2	-4.57878	0.713572	hg38_knownGene_ENST00000862596.13	272	263	+	catgggaaag
MA0478.1	MA0478.1.FOSL2	-4.50015	0.710943	hg38_knownGene_ENST00000862596.13	273	263	+	tcatgggaaag
MA1964.2	MA1964.2.SMAD2	-0.757841	0.722872	hg38_knownGene_ENST00000862596.13	249	244	+	cccgcc
MA1964.1	MA1964.1.SMAD2	-0.0823278	0.724809	hg38_knownGene_ENST00000862596.13	251	242	+	ggcccgcctg
MA0478.1	MA0478.1.FOSL2	0.950258	0.786295	hg38_knownGene_ENST00000862596.13	246	236	+	gcctgaatcac
MA0478.2	MA0478.2.FOSL2	0.307497	0.782367	hg38_knownGene_ENST00000862596.13	245	236	+	cctgaatcac
MA0478.2	MA0478.2.FOSL2	9.05915	0.905583	hg38_knownGene_ENST00000862596.13	244	235	-	tgtgattcag
MA0478.1	MA0478.1.FOSL2	8.64615	0.892692	hg38_knownGene_ENST00000862596.13	244	234	-	ctgtgattcag
MA1964.2	MA1964.2.SMAD2	0.0226811	0.740405	hg38_knownGene_ENST00000862596.13	231	226	-	cccgtc
MA1964.1	MA1964.1.SMAD2	1.2437	0.752234	hg38_knownGene_ENST00000862596.13	233	224	-	ggcccgtcac
MA1964.2	MA1964.2.SMAD2	0.666376	0.754865	hg38_knownGene_ENST00000862596.13	223	218	+	tgagac
MA1964.1	MA1964.1.SMAD2	-0.178924	0.722811	hg38_knownGene_ENST00000862596.13	225	216	+	cctgagacca
MA1964.2	MA1964.2.SMAD2	3.63544	0.821562	hg38_knownGene_ENST00000862596.13	218	213	+	ccagag
MA1153.2	MA1153.2.Smad4	3.51344	0.801215	hg38_knownGene_ENST00000862596.13	218	212	-	cctctgg
MA1153.1	MA1153.1.Smad4	2.38923	0.765036	hg38_knownGene_ENST00000862596.13	219	212	-	cctctggt
MA1964.1	MA1964.1.SMAD2	3.02772	0.789131	hg38_knownGene_ENST00000862596.13	220	211	+	gaccagaggc
MA0478.2	MA0478.2.FOSL2	-1.12197	0.762241	hg38_knownGene_ENST00000862596.13	217	208	-	cgtgcctctg
MA0478.1	MA0478.1.FOSL2	-0.479211	0.766533	hg38_knownGene_ENST00000862596.13	217	207	-	gcgtgcctctg
MA1964.2	MA1964.2.SMAD2	0.0595841	0.741234	hg38_knownGene_ENST00000862596.13	208	203	+	gcacac
MA1964.1	MA1964.1.SMAD2	0.380308	0.734378	hg38_knownGene_ENST00000862596.13	210	201	+	acgcacacgc
MA0478.2	MA0478.2.FOSL2	-3.11423	0.734192	hg38_knownGene_ENST00000862596.13	199	190	+	cggcactcag
MA0478.1	MA0478.1.FOSL2	-3.77714	0.720939	hg38_knownGene_ENST00000862596.13	200	190	+	acggcactcag
MA0478.2	MA0478.2.FOSL2	-0.860864	0.765917	hg38_knownGene_ENST00000862596.13	173	164	+	aatgaggcaa
MA0478.1	MA0478.1.FOSL2	-1.52377	0.752092	hg38_knownGene_ENST00000862596.13	174	164	+	aaatgaggcaa
MA0478.2	MA0478.2.FOSL2	2.18846	0.808849	hg38_knownGene_ENST00000862596.13	172	163	-	tttgcctcat
MA0478.1	MA0478.1.FOSL2	1.52555	0.794249	hg38_knownGene_ENST00000862596.13	172	162	-	atttgcctcat
MA1964.2	MA1964.2.SMAD2	-0.757841	0.722872	hg38_knownGene_ENST00000862596.13	150	145	-	cccgcc
MA1964.2	MA1964.2.SMAD2	3.63927	0.821648	hg38_knownGene_ENST00000862596.13	134	129	+	ccagcc
MA1153.2	MA1153.2.Smad4	4.70464	0.828315	hg38_knownGene_ENST00000862596.13	134	128	-	tggctgg
MA1153.1	MA1153.1.Smad4	3.74935	0.79458	hg38_knownGene_ENST00000862596.13	135	128	-	tggctggg
MA1964.1	MA1964.1.SMAD2	4.67082	0.823114	hg38_knownGene_ENST00000862596.13	136	127	+	ccccagccac
MA0478.2	MA0478.2.FOSL2	-5.49729	0.70064	hg38_knownGene_ENST00000862596.13	135	126	-	ggtggctggg
MA0478.2	MA0478.2.FOSL2	-5.45863	0.701184	hg38_knownGene_ENST00000862596.13	39	30	+	ggtggcctat
MA1964.2	MA1964.2.SMAD2	-0.757841	0.722872	hg38_knownGene_ENST00000862596.13	12	7	+	cccggc
MA1964.1	MA1964.1.SMAD2	0.273028	0.732159	hg38_knownGene_ENST00000862596.13	14	5	+	accccggcag
MA1964.2	MA1964.2.SMAD2	-1.52177	0.705711	hg38_knownGene_ENST00000862596.13	8	3	+	gcagcc
MA1964.2	MA1964.2.SMAD2	0.379817	0.748428	hg38_knownGene_ENST00000862596.13	4	-1	+	ccctAC
MA1964.1	MA1964.1.SMAD2	1.45405	0.756585	hg38_knownGene_ENST00000862596.13	6	-3	+	agccctACAC
MA1964.2	MA1964.2.SMAD2	0.259306	0.745721	hg38_knownGene_ENST00000862596.13	2	-3	+	ctACAC
MA1153.2	MA1153.2.Smad4	5.25665	0.840874	hg38_knownGene_ENST00000862596.13	2	-4	-	TGTGTag
MA1153.1	MA1153.1.Smad4	4.29894	0.806518	hg38_knownGene_ENST00000862596.13	3	-4	-	TGTGTagg
MA1964.1	MA1964.1.SMAD2	0.592354	0.738763	hg38_knownGene_ENST00000862596.13	4	-5	+	ccctACACAA
MA1964.2	MA1964.2.SMAD2	3.63927	0.821648	hg38_knownGene_ENST00000862596.13	-25	-30	+	CCAGCC
MA1153.1	MA1153.1.Smad4	2.93313	0.776851	hg38_knownGene_ENST00000862596.13	-24	-31	-	GGGCTGGA
MA1153.2	MA1153.2.Smad4	1.97695	0.766258	hg38_knownGene_ENST00000862596.13	-25	-31	-	GGGCTGG
MA0795.1	MA0795.1.SMAD3	-1.93477	0.700766	hg38_knownGene_ENST00000862596.13	-22	-31	+	TCTCCAGCCC
MA1964.1	MA1964.1.SMAD2	2.50069	0.778231	hg38_knownGene_ENST00000862596.13	-23	-32	+	CTCCAGCCCT
MA1964.2	MA1964.2.SMAD2	0.0595841	0.741234	hg38_knownGene_ENST00000862596.13	-39	-44	-	GCACAC
MA1964.1	MA1964.1.SMAD2	1.40321	0.755533	hg38_knownGene_ENST00000862596.13	-37	-46	-	AGGCACACAG
MA1964.2	MA1964.2.SMAD2	-1.52177	0.705711	hg38_knownGene_ENST00000862596.13	-43	-48	-	GCAGGC
MA1964.1	MA1964.1.SMAD2	-0.447535	0.717256	hg38_knownGene_ENST00000862596.13	-41	-50	-	AGGCAGGCAC
MA0478.2	MA0478.2.FOSL2	-3.65083	0.726637	hg38_knownGene_ENST00000862596.13	-45	-54	-	CAGGAGGCAG
MA0478.1	MA0478.1.FOSL2	-3.00807	0.731571	hg38_knownGene_ENST00000862596.13	-45	-55	-	GCAGGAGGCAG
